# Revised 16S rRNA V4 hypervariable region targeting primers enhance detection of *Patescibacteria* and other lineages across diverse environments

**DOI:** 10.1101/2025.11.26.690684

**Authors:** Huifeng Hu, Clemens Karwautz, Kalina Duszka, Thomas Karner, Isabella C. Wagner, Christoph Grander, Wilhelm Grander, Laura Steinwidder, Lucilla Boito, Viktor Van de Velde, Marijn Bauters, Pascal Boeckx, David Seki, Bettina Glasl, Stefan Thiele, Hannes Schmidt, Joana Séneca, Michael Wagner, Petra Pjevac

**Affiliations:** Centre for Microbiology and Environmental Systems Science, University of Vienna. Djerassiplatz 1, 1030 Vienna, Austria; Doctoral School in Microbiology and Environmental Science, University of Vienna. Universitätsring 1, 1010 Vienna, Austria; Department of Functional and Evolutionary Ecology, Faculty of Life Sciences, University of Vienna, Djerassiplatz 1, 1030 Vienna, Austria; Department of Nutritional Sciences, Faculty of Lifesciences, University of Vienna, Josef-Holaubek-Platz 2, 1090 Vienna, Austria; Centre for Animal Nutrition and Welfare, University of Veterinary Medicine, Veterinärplatz 1, 1210 Vienna, Austria; Faculty of Psychology, University of Vienna, Liebiggasse 5, 1010 Vienna, Austria; Department of Internal Medicine I, Gastroenterology, Hepatology, Endocrinology, and Metabolism, Medical University of Innsbruck, Innrain 52, 6020 Innsbruck, Austria; Department of Internal Medicine, Hall State Hospital, Milserstrasse 10, 6060 Hall in Tirol, Austria; Biobased Sustainability Engineering (SUSTAIN), Department of Bioscience Engineering, University of Antwerp, Antwerp 2020, Belgium; Department of Environment, Faculty of Bioscience Engineering, Ghent University, Coupure Links 653, 9000 Gent, Belgium; Department of Green Chemistry and Technology, Faculty of Bioscience Engineering, Ghent University, Coupure Links 653, 9000 Gent, Belgium; Department of Laboratory Medicine, Medical University of Vienna. Währinger Gürtel 18-20, 1090 Vienna, Austria; Joint Microbiome Facility of the Medical University of Vienna and the University of Vienna. Djerassiplatz 1, 1030 Vienna, Austria; Center for Microbial Communities, Department of Chemistry and Bioscience, Aalborg University. Fredrik Bajers Vej 7H, 9220 Aalborg, Denmark; Environment and Climate Hub (ECH), University of Vienna, Augasse 2-6, 1090 Vienna, Austria

**Keywords:** 16S rRNA gene amplicon sequencing, primer modification, Patescibacteria

## Abstract

Primer bias in 16S rRNA gene amplicon sequencing can distort microbial diversity estimates by underrepresenting key taxa. We introduce a modified primer pair (V4-EXT) targeting the hypervariable V4 region of bacterial and archaeal 16S rRNA genes, with improved *in silico* taxonomic inclusivity. To benchmark performance, we analyzed 938 samples from terrestrial, aquatic, and host-associated habitats, comparing microbial community profiles derived with V4-EXT and the currently most widely used V4-targeted primers. V4-EXT substantially improved the detection of *Patescibacteria* and other underrepresented lineages, such as *Chloroflexota* and *Iainarchaeota*, while enhancing recovery of novel amplicon sequence variants across sample types. Overall, V4-EXT provides broader taxonomic coverage and more inclusive microbial community profiles, particularly in high-diversity ecosystems such as groundwater and soils. We propose V4-EXT as a robust successor for comprehensive microbial community analysis across diverse habitats.
