## Supplementary material for "Revised 16S rRNA V4 hypervariable region targeting primers enhance detection of *Patescibacteria* and other lineages across diverse environments": Table S1

### Sheet: SILVA_r138.2_Coverage
Table S1. Phyla-specific in silico coverage of the three analyzed 16S rRNA gene V4 region primer pair versions using the SILVA database (SILVA_138.2_SSURef_NR99) as reference. Numbers indicate the percentage of sequences from each phylum in the SILVA database covered without mismatch or with one mismatch by the V4-EMP (Parada, Needham, and Fuhrman, 2016; Apprill et al., 2015), V4-CPR (Hu et al., …
Phylum	Number of	0 mismatch			1 mismatch
	sequences	V4-EMP	V4-CPR	V4-EXT	V4-EMP	V4-CPR	V4-EXT		90-100
Thermoproteota	7628	84.6	0.2	85.8	96.5	94.3	96.9		80-90
Halobacteriota	5482	88.2	0.1	89	96.3	82.1	86.2		70-80
Thermoplasmatota	2897	85.8	0.1	89.6	96.1	93.9	96.4		0-70
Methanobacteriota	2051	79.5	5.7	80.6	95.6	84	96.1
Asgardarchaeota	670	70	0.3	80.6	89.4	86.9	90.2
Nanoarchaeota	550	69.3	22.7	70.9	78	77.3	78
Aenigmarchaeota	319	34.5	0	37.6	81.2	38.9	82.5
Hadarchaeota	300	85.3	0.3	86.3	94	91.7	94
Hydrothermarchaeota	212	87.7	0	89.2	96.2	92.5	96.7
Micrarchaeota	88	20.5	0	20.5	55.7	27.3	55.7
Korarchaeota	62	43.6	0	43.6	93.6	46.8	93.6
Iainarchaeota	46	4.4	0	76.1	78.3	80.4	87
Altiarchaeota	41	0	0	7.3	97.6	9.8	97.6
Nanohaloarchaeota	34	0	0	0	88.2	0	88.2
Incertae Sedis	9	55.6	0	55.6	66.7	66.7	66.7
Pseudomonadota	136258	90.1	90.8	90.8	96.6	96.9	96.9
Bacillota	117413	86.5	87.3	87.4	95	95.3	95.3
Bacteroidota	43779	87.2	89.2	89.2	96.9	97.1	97.2
Actinomycetota	39595	79.6	81.6	81.7	93.9	94.8	94.9
Acidobacteriota	11562	90.7	91.3	91.3	97.5	97.7	97.7
Cyanobacteriota	10109	75.9	84.2	84.2	91.2	93.5	93.5
Chloroflexota	9069	56.7	76	76	89.5	95.2	95.2
Planctomycetota	8686	81.9	88.3	88.3	96.8	97.4	97.4
Thermodesulfobacteriota	7941	87.6	89.6	89.6	97	97.2	97.2
Verrucomicrobiota	6153	84.7	87.6	87.6	96.3	96.6	96.6
Campylobacterota	4820	93	93.3	93.3	98.2	98.2	98.3
Patescibacteria	4544	19.6	88.9	88.9	69.6	98.5	98.5
Spirochaetota	4183	71.7	79.6	79.6	96.6	97.1	97.1
Myxococcota	3064	90.8	91.5	91.5	97.9	98	98
Gemmatimonadota	2121	88.2	88.7	88.7	96.2	96.3	96.3
Fusobacteriota	1838	86.4	86.7	86.7	95.7	95.8	95.9
Rhodothermota	1751	89.5	90	90	95.1	95.2	95.2
Bdellovibrionota	1675	88.8	91.7	91.7	98.3	98.5	98.5
Nitrospirota	1251	89.7	90.3	90.3	97.8	97.9	97.9
Synergistota	943	88.3	89	89	97.2	97.5	97.5
Other phyla	34799	81.6	38	86.9	95.9	91.7	94.7
Mitochondria	1289	49.4	70.6	70.8	79.6	87	87
Chloroplast	12327	24.1	29.1	29.1	32.3	42.6	42.6
Eukaryota	58941	0.1	0.9	0.9	2	15.4	15.4
