## Supplementary material for "Revised 16S rRNA V4 hypervariable region targeting primers enhance detection of *Patescibacteria* and other lineages across diverse environments": Table S3

### Sheet: Sheet1
Table S3. The percentage of sequences classified as chloroplast, mitochondrial, or eukaryotic 16S or 18S rRNA genes in the V4-EMP and V4-EXT datasets obtained from different sample types. The grey background and bold font indicates that a significant difference (pairwise Wilcoxon test, p<0.05) was detected between the V4-EMP and V4-EXT datasets.
Environments	Chloroplast 16S rRNA gene		Mitochondria 16S rRNA gene		Eukaryotic 18S rRNA gene
	V4-EMP	V4-EXT	V4-EMP	V4-EXT	V4-EMP	V4-EXT
Soil (361)	1.46	1.37	2.83	8.34	0.02	0.01
Freshwater (155)	6.29	5.14	0.91	5.13	0	0.01
Ocean (169)	15.71	17.66	2.02	6.83	0	0
Faeces (253)	0.02	0.02	0	0.08	0	0
